# Proxi-RIMS-seq2 applied to native microbiomes uncovers hundreds of known and novel ^m5^C methyltransferase specificities

**DOI:** 10.1101/2024.07.15.603628

**Authors:** Weiwei Yang, Yvette Luyten, Emily Reister, Hayley Mangelson, Zach Sisson, Benjamin Auch, Ivan Liachko, Richard J. Roberts, Laurence Ettwiller

## Abstract

Methylation patterns in bacteria can be used to study Restriction-Modification (RM) or other defense systems with novel properties. While ^m4^C and ^m6^A methylation is well characterized mainly through PacBio sequencing, the landscape of ^m5^C methylation is under-characterized. To bridge this gap, we performed RIMS-seq2 on microbiomes composed of resolved assemblies of distinct genomes through proximity ligation. This high-throughput approach enables the identification of ^m5^C methylated motifs and links them to cognate methyltransferases directly on native microbiomes without the need to isolate bacterial strains. Methylation patterns can also be identified on viral DNA and compared to host DNA, strengthening evidence for virus-host interaction. Applied to three different microbiomes, the method unveils over 1900 motifs that were deposited in REBASE. The motifs include a novel 8-base recognition site (CAT^m5^CGATG) that was experimentally validated by characterizing its cognate methyltransferase. Our findings suggest that microbiomes harbor arrays of untapped ^m5^C methyltransferase specificities, providing insights to bacterial biology and biotechnological applications.
