## Supplementary Table 1 for "Proxi-RIMS-seq2 applied to native microbiomes uncovers hundreds of known and novel ^m5^C methyltransferase specificities"

### Sheet: ATCC mock microbiome
Species	Chromosome accession	Number of read mapping	Motifs	found by bisulfite sequencing
Bifidobacterium adolescentis (ATCC 15703D-5)	NC_008618	46210	GATC	yes
			CCNGG	yes
Enterobacter cloacae (ATCC 13047D-5)	NC_014121	171122	CCWGG	yes
Salmonella enterica subsp. enterica (ATCC 9150D-5)	NC_003198	221734	CCWGG	yes
Escherichia coli (ATCC 700926D-5)	NC_000913	170069	CCWGG	yes
Yersinia enterocolitica (ATCC 27729D-5)	NC_008800	153608	CCWGG	yes
Lactobacillus plantarum (ATCC BAA-793D-5)	NC_004567	122263	NA
Bacteriodes fragilis (ATCC 25285D-5)	NC_006347	219441	NA
Bacteroides vulgatus (ATCC 8482D-5)	NC_009614	235045	NA
Helicobacter pylori (ATCC 700392D-5)	NC_000915	83072	GCGC	yes
			CCTC	yes
Enterococcus faecalis (ATCC 700802D-5)	NC_004668	147533	NA
Clostridioides difficile (ATCC 9689D-5)	NC_009089	188239	NA
Fusobacterium nucleatum subsp. nucleatum (ATCC 25586D-5)	NC_003454	121375	NA
Supplementary Table 1 : Motifs associated with elevated C to T imbalance indicative of 5mC methylation in all 12 species of the ATCC mock microbiome. Bisulfite data is derived from (Baum et al.)
